# 2,3-bis (phenylamino) quinoxaline - containing compounds display potent activity against Methicillin-resistant *Staphylococcus aureus*, *Enterococcus faecalis* and their biofilms

**DOI:** 10.1101/2024.07.15.603556

**Authors:** Gilda Padalino, Katrina Duggan, Luis A. J. Mur, Jean-Yves Maillard, Andrea Brancale, Karl F. Hoffmann

## Abstract

Antimicrobial resistance remains a global challenge threatening the ability to control diseases caused by bacterial infections. Here, we explored the antimicrobial activity of 2,3-N,N-diphenyl quinoxaline derivatives against representative Gram-positive, Gram-negative and *Mycobacterium* species. Two quinoxaline derivatives (compounds **25** and **31**) demonstrated particularly potent activity against most *Staphylococcus aureus*, *Enterococcus faecium* and *Enterococcus faecalis* strains tested (MIC values between 0.25 to 1 mg/l). These compounds also demonstrated potent antibacterial activity against methicillin-resistant *S. aureus* (MRSA) and vancomycin-resistant *E. faecium/E. faecalis* (VRE) strains. Against an extensive panel of clinically relevant isolates, they further showed comparable or better activity to four currently used antibiotics (vancomycin, teicoplanin, daptomycin and linezolid). Finally, they performed better in preventing *S. aureus* and *E. faecalis* biofilm formation when compared to several other antibiotics. In conclusion, these two quinoxaline derivatives have promising activities that could be further explored as part of efforts to identify urgently needed new antibacterial agents.

---

Antimicrobial resistance (AMR) leads to treatment failure, increased mortality and morbidity as well as spiralling costs for healthcare providers and governments [1]. With an estimated 10 million deaths attributable to AMR by 2050, this public health threat remains a worldwide concern [2]. Recently, an in-depth evaluation from Murray and colleagues showed that 4.95 million deaths were associated with drug-resistant infections globally in 2019 [3]. Among the potential interventions to effectively combat the rise of AMR are those that involve the identification and development of novel antimicrobials [4].

Heterocyclic structures, contained within natural or synthetic products, are increasingly being used as components of new therapeutics. Amongst these, the quinoxaline core represents an important scaffold associated with many biologically- and pharmacologically-active properties useful for treating both non-communicable diseases and infectious agents [5, 6]. For example, quinoxaline derivatives possess potent anti-parasitic activities against *Leishmania* [7], *Trypanosoma* [8], *Plasmodium* [9] and *Schistosoma* [10] species.

During our search for broadly-active anthelmintics to control the neglected tropical disease Schistosomiasis, we recently designed, synthesised and evaluated a small library of quinoxaline analogues against *Schistosoma mansoni*, *Schistosoma japonicum* and *Schistosoma haematobium* [11]. While these compounds demonstrated anti-schistosomal potencies at nanomolar concentrations, they also displayed structural similarities to previously-described, antibacterial, quinoxaline-containing compounds [12].

With the increasing concerns around the emergence of resistance [13, 14] and tolerance [15, 16] to currently used antibiotics, we decided to further investigate the broader antibacterial potential of this family of quinoxaline-containing compounds. Here, we first tested a small number of 2,3-*N*,*N*-diphenyl quinoxaline derivatives against a wide panel of bacterial strains (Gram-positive bacteria, Gram-negative bacteria and *Mycobacterium smegmatis*) to gather preliminary information about structure–activity relationship (SAR). We subsequently progressed more detailed antibacterial screens with selected compounds against defined strains of clinical relevance, particularly against antibiotic-resistant isolates.

We used both a standard microdilution broth assay to determine minimal inhibitory concentrations (MIC) and a biofilm test to measure minimal biofilm eradication concentrations (MBEC). Indeed bacterial biofilms are less susceptible to antibiotics [17] and are clinically more relevant [17, 18].

By doing so, our results demonstrate the relevance of two of our synthesised quinoxaline derivatives (compound **25** and compound **31**) against a range of bacteria, warranting further investigations.
