## Supplementary Table 1 for "2,3-bis (phenylamino) quinoxaline - containing compounds display potent activity against Methicillin-resistant *Staphylococcus aureus*, *Enterococcus faecalis* and their biofilms"

### Sheet: Table S1A
Table S1A. Phases of the study by compound
	Entry	SMILE	Phase 1	Phase 2	Phase 3	Phase 4
	2,3-Dichloro-6-nitroquinoxaline (refered as 2Cl-Q in this study)	[O-][N+](=O)c1ccc2c(c1)nc(c(n2)Cl)Cl
	6-nitroquinoxaline-2,3-diol	[O-][N+](=O)c1ccc2c(c1)nc(c(n2)O)O
	25	Clc1cccc(c1)Nc1nc2cc(ccc2nc1Nc1cccc(c1)Cl)[N+](=O)[O-]
	32	[O-][N+](=O)c1ccc2c(c1)nc(c(n2)Nc1ccc(c(c1)C(F)(F)F)F)Nc1ccc(c(c1)C(F)(F)F)F
	30	[O-][N+](=O)c1ccc2c(c1)nc(c(n2)Nc1cccc(c1)C(F)(F)F)Nc1cccc(c1)C(F)(F)F
	31	[O-][N+](=O)c1ccc2c(c1)nc(c(n2)Nc1ccc(cc1)C(F)(F)F)Nc1ccc(cc1)C(F)(F)F
	35	COc1ccc(cc1C(F)(F)F)Nc1nc2cc(ccc2nc1Nc1ccc(c(c1)C(F)(F)F)OC)[N+](=O)[O-]
	36	[O-][N+](=O)c1ccc2c(c1)nc(c(n2)NCc1ccccc1)NCc1ccccc1
	37	[O-][N+](=O)c1ccc2c(c1)nc(c(n2)NCCc1ccccc1)NCCc1ccccc1
	22b	Clc1cc(ccc1Cl)Nc1nc2cc(ccc2nc1Nc1ccc(c(c1)Cl)Cl)N1CCCC1
	22c	ClC(C=C1)=C(Cl)C=C1NC2=NC3=CC(NC(C)=O)=CC=C3N=C2NC4=CC=C(Cl)C(Cl)=C4
	22d	ClC(C=C1)=C(Cl)C=C1NC2=NC3=CC(NC(CCCCC)=O)=CC=C3N=C2NC4=CC=C(Cl)C(Cl)=C4
	22e	O=C(C1CCCCC1)Nc1ccc2c(c1)nc(c(n2)Nc1ccc(c(c1)Cl)Cl)Nc1ccc(c(c1)Cl)Cl
	22f	O=C(c1ccco1)Nc1ccc2c(c1)nc(c(n2)Nc1ccc(c(c1)Cl)Cl)Nc1ccc(c(c1)Cl)Cl
	22g	O=C(c1cccc(c1)C(F)(F)F)Nc1ccc2c(c1)nc(c(n2)Nc1ccc(c(c1)Cl)Cl)Nc1ccc(c(c1)Cl)Cl

### Sheet: Table S1B
Table S1B. Phases of the study by strain
	Bacteria strains
	ID strain	Organism ID	Phase 1	Phase 2	Phase 3	Phase 4
	ATCC 25922	Escherichia coli	15 compounds
	ATCC 29213	Staphylococcus aureus
	mc215 ATCC 700084	Mycobacterium smegmatis
	USA 300	MRSA
	ATCC 33591	MRSA
	EM RSA	MRSA
	ATCC 27853	Pseudomonas aeruginosa
	NTCT 11077	Staphylococcus epidermidis
	ATCC 10702	Bacillus cereus
	ATCC 29213	Staphylococcus aureus		6 compounds
	ATCC 29212	Enterococcus faecalis
	ATCC 49619	Streptococcus pneumoniae
	ATCC 49766	Haemophilus influenzae
	20434	Neisseria meningitidis
	ATCC 49226	Neisseria gonorrhoeae
	NCTC 12493	Staphylococcus aureus
	ATCC BAA-977	Staphylococcus aureus
	ATCC 700698	Staphylococcus aureus
	11051	Staphylococcus aureus
	NCTC 12201	Enterococcus faecalis
	ATCC 51299	Enterococcus faecalis
	18778	Streptococcus pneumoniae
	21394	Streptococcus pneumoniae
	21395	Streptococcus pneumoniae
	18391	Haemophilus influenzae
	17428	Haemophilus influenzae
	1578	Neisseria meningitidis
	20121	Neisseria gonorrhoeae
	ATCC 29212	Enterococcus faecalis			2 compounds
	NCTC 12201	Enterococcus faecalis
	ATCC 51299	Enterococcus faecium
	ATCC 29213	Staphylococcus aureus
	ATCC 700698	Staphylococcus aureus
	ATCC 700699	Staphylococcus aureus
	23306	Enterococcus faecalis
	27135	Enterococcus faecalis
	27148	Enterococcus faecalis
	27236	Enterococcus faecalis
	23948	Enterococcus faecalis
	24815	Enterococcus faecalis
	25099	Enterococcus faecalis
	25405	Enterococcus faecalis
	25408	Enterococcus faecalis
	27002	Enterococcus faecalis
	30237	Enterococcus faecium
	30941	Enterococcus faecium
	32708	Enterococcus faecium
	22895	Enterococcus faecium
	26963	Enterococcus faecium
	26143	Enterococcus faecium
	26209	Enterococcus faecium
	26575	Enterococcus faecium
	26902	Enterococcus faecium
	27577	Enterococcus faecium
	27147	Staphylococcus aureus
	27162	Staphylococcus aureus
	27165	Staphylococcus aureus
	27199	Staphylococcus aureus
	27230	Staphylococcus aureus
	27256	Staphylococcus aureus
	27367	Staphylococcus aureus
	27381	Staphylococcus aureus
	27400	Staphylococcus aureus
	25490	Staphylococcus aureus
	27125	Staphylococcus aureus
	27115	Staphylococcus aureus
	27126	Staphylococcus aureus
	27141	Staphylococcus aureus
	27149	Staphylococcus aureus
	27166	Staphylococcus aureus
	27234	Staphylococcus aureus
	27258	Staphylococcus aureus
	24814	Staphylococcus aureus
	26155	Staphylococcus aureus
	ATCC 29213	Staphylococcus aureus				2 compounds
	ATCC 29212	Enterococcus faecalis
	NCTC 12201	Enterococcus faecalis
	Same color code for strains in common across phases
