## Supplementary Table 2 for "2,3-bis (phenylamino) quinoxaline - containing compounds display potent activity against Methicillin-resistant *Staphylococcus aureus*, *Enterococcus faecalis* and their biofilms"

### Sheet: Table S2A
Table S2A. Organism Information
NAES No.	SACU Freezer No	Organism ID	Resistances	Mechanism
S8	ATCC 29213	Staphylococcus aureus	-	-
S9	ATCC 29212	Enterococcus faecalis	-	-
S10	ATCC 49619	Streptococcus pneumoniae	-	-
S11	ATCC 49766	Haemophilus influenzae	-	-
S12	20434	Neisseria meningitidis	-	-
S13	ATCC 49226	Neisseria gonorrhoeae	-	-
R7	NCTC 12493	Staphylococcus aureus	Flucloxacillin	mecA
R8	ATCC BAA-977	Staphylococcus aureus	ERY/CLIND	MLSB
R9	ATCC 700698	Staphylococcus aureus	Vancomycin	hVISA
R10	11051	Staphylococcus aureus	Tetracycline	-
R11	NCTC 12201	Enterococcus faecalis	Vancomycin	vanA
	ATCC 51299	Enterococcus faecalis	Vancomycin	vanB
R12	18778	Streptococcus pneumoniae	ERY, TET
R13	21394	Streptococcus pneumoniae	Penicillin	PBP
R14	21395	Streptococcus pneumoniae	ERY, CLIND	MLSB
R15	18391	Haemophilus influenzae	AMP/COA	PBP/β-lactamase
R16	17428	Haemophilus influenzae	Ampicillin	PBP
R17	1578	Neisseria meningitidis	Penicllin	PBP
R18	20121	Neisseria gonorrhoeae	CRO	PBP
PBP = penicillin-binding proteins
MLSB = macrolide, lincosamide, streptogramin B type
ERY = erythromycin
CLIND = clindamycin

### Sheet: Table S2B
Table S2B. Minimum Inhibitory Concentrations (MICs, mg/l) against 19 clinically relevant strains							2Cl-Q = 2,3-Dichloro-6-nitroquinoxaline
					Compound ID
NAES No.	SACU Freezer No	Organism ID	Resistances	Mechanism	2Cl-Q	22f	25	31	32	35
S8	ATCC 29213	Staphylococcus aureus	-	-	32	8	0.125	0.125	1	2
S9	ATCC 29212	Enterococcus faecalis	-	-	32	4	0.25	0.06	1	0.5
S10	ATCC 49619	Streptococcus pneumoniae	-	-	64	8	4	2	8	8
S11	ATCC 49766	Haemophilus influenzae	-	-	32	64	4	16	>64	64
S12	20434	Neisseria meningitidis	-	-	32	16	1	4	8	8
S13	ATCC 49226	Neisseria gonorrhoeae	-	-	16	1	1	0.5	2	2
R7	NCTC 12493	Staphylococcus aureus	Flucloxacillin	mecA	16	1	0.06	0.125	0.5	1
R8	ATCC BAA-977	Staphylococcus aureus	ERY/CLIND	MLSB	32	8	0.125	0.125	0.5	1
R9	ATCC 700698	Staphylococcus aureus	Vancomycin	hVISA	32	8	0.125	0.125	0.5	1
R10	11051	Staphylococcus aureus	Tetracycline	-	16	8	0.125	0.125	0.5	2
R11	NCTC 12201	Enterococcus faecalis	Vancomycin	vanA	8	0.25	0.06	0.06	0.5	0.5
	ATCC 51299	Enterococcus faecalis	Vancomycin	vanB	32	2	0.25	0.25	0.5	1
R12	18778	Streptococcus pneumoniae	ERY, TET		64	8	8	4	32	16
R13	21394	Streptococcus pneumoniae	Penicillin	PBP	64	8	4	4	32	8
R14	21395	Streptococcus pneumoniae	ERY, CLIND	MLSB	64	8	4	2	8	8
R15	18391	Haemophilus influenzae	AMP/COA	PBP/β-lactamase	32	64	8	16	>64	64
R16	17428	Haemophilus influenzae	Ampicillin	PBP	32	64	8	16	>64	>128
R17	1578	Neisseria meningitidis	Penicllin	PBP	32	4	1	1	8	8
R18	20121	Neisseria gonorrhoeae	CRO	PBP	16	4	1	1	8	32
