## Supplementary Table 3 for "2,3-bis (phenylamino) quinoxaline - containing compounds display potent activity against Methicillin-resistant *Staphylococcus aureus*, *Enterococcus faecalis* and their biofilms"

### Sheet: Table S3A
Table S3A. Minimum Inhibitory Concentrations (MICs, mg/l) of two selected compounds and four comparative agents against a panel of S. aureus, E. faecalis and E. faecium.
			Compounds		Comparative agents
SACU_Bead_No	SACU_ID	Resistances	25	31	Vancomycin	Vancomycin int	Linezolid	Linezolid Int	Teicoplanin	Teic int	Daptomycin	Dapt int	Dtest	PVL - PCR	vanA	vanB
23306	Enterococcus faecalis	VRE	0.5	0.5	64	R (R> MIC 4 mg/l)	2	S (S≤ MIC 4 mg/l)	32	R (R> MIC 2 mg/l)	1	S (S≤ MIC 4 mg/l)	-	-	Positive	Positive
27135	Enterococcus faecalis	VRE	0.25	1	64	R	2	S	16	R	2	S	-	-	Positive	Negative
27148	Enterococcus faecalis	VRE	0.25	0.25	>128	R	1.5	S	64	R	1.5	S	-	-	Positive	Negative
27236	Enterococcus faecalis	VRE	0.25	0.5	>128	R	2	S	24	R	3	S	-	-	Positive	Negative
23948	Enterococcus faecalis	S	0.25	0.5	1	S (S≤ MIC 4 mg/l)	3	S	0.38	S (S≤ MIC 2 mg/l)	0.38	S	-	-	Negative	Negative
24815	Enterococcus faecalis	S	0.25	0.5	2	S	4	S	0.75	S	0.5	S	-	-	Negative	Negative
25099	Enterococcus faecalis	S	0.25	0.5	1	S	3	S	1	S	1	S	-	-	Negative	Negative
25405	Enterococcus faecalis	S	0.25	0.5	1	S	2	S	0.75	S	0.5	S	-	-	Negative	Negative
25408	Enterococcus faecalis	S	0.25	0.25	2	S	1.5	S	0.75	S	0.5	S	-	-	Negative	Negative
27002	Enterococcus faecalis	S	0.25	0.25	1	S	2	S	0.5	S	3	S	-	-	Negative	Negative
30237	Enterococcus faecium	VRE	0.125	0.25	>128	R	2	S	128	R (R> MIC 2 mg/l)	3	S	-	-	Positive	Negative
30941	Enterococcus faecium	VRE	0.125	0.125	128	R	3	S	48	R	4	S	-	-	Positive	Negative
32708	Enterococcus faecium	VRE	0.125	0.25	64	R	1.5	S	32	R	4	S	-	-	Positive	Negative
22895	Enterococcus faecium	VRE	0.125	0.25	>128	R	2	S	24	R	2	S	-	-	Negative	Positive
26963	Enterococcus faecium	VRE	0.125	0.015	>128	R	1.5	S	0.75	S (S≤ MIC 2 mg/l)	4	S	-	-	Negative	Positive
26143	Enterococcus faecium	S	0.25	0.25	1	S	2	S	0.75	S	3	S	-	-	Negative	Negative
26209	Enterococcus faecium	S	0.125	0.25	1	S	2	S	1	S	4	S	-	-	Negative	Negative
26575	Enterococcus faecium	S	0.125	0.25	0.125	S	1	S	1	S	1	S	-	-	Negative	Negative
26902	Enterococcus faecium	S	0.125	0.125	0.5	S	2	S	0.75	S	6	S	-	-	Negative	Negative
27577	Enterococcus faecium	S	0.125	0.06	0.25	S	2	S	1	S	4	S	-	-	Negative	Negative
27147	Staphylococcus aureus	MRSA	0.25	0.25	1	S (S≤ MIC 2 mg/l)	1.5	S (S≤ MIC 4 mg/l)	1.5	S (S≤ MIC 2 mg/l)	0.75	S (S≤ MIC 1 mg/l)	Positive	Negative	-	-
27162	Staphylococcus aureus	MRSA	0.25	0.5	1	S	1	S	0.75	S	0.75	S	Positive	Negative	-	-
27165	Staphylococcus aureus	MRSA	0.125	0.25	1	S	1.5	S	1	S	0.75	S	Negative	Positive	-	-
27199	Staphylococcus aureus	MRSA	0.25	0.25	1	S	1.5	S	1	S	0.75	S	Positive	Negative	-	-
27230	Staphylococcus aureus	MRSA	0.25	0.125	1	S	2	S	1	S	0.75	S	Negative	Positive	-	-
27256	Staphylococcus aureus	MRSA	0.125	0.125	1	S	1.5	S	2	S	0.75	S	Positive	Negative	-	-
27367	Staphylococcus aureus	MRSA	0.25	0.25	1	S	2	S	1.5	S	0.75	S	Positive	Negative	-	-
27381	Staphylococcus aureus	MRSA	0.25	0.125	1	S	0.75	S	1.5	S	0.5	S	Negative	Positive	-	-
27400	Staphylococcus aureus	MRSA	0.125	0.125	1	S	1.5	S	1.5	S	1	S	Negative	Positive	-	-
25490	Staphylococcus aureus	MSSA	0.5	0.125	1	S	1	S	2	S	0.75	S	Negative	Negative	-	-
27125	Staphylococcus aureus	MSSA	0.125	0.25	1	S	2	S	1.5	S	0.5	S	Negative	Negative	-	-
27115	Staphylococcus aureus	MSSA	0.125	0.25	1	S	1.5	S	2	S	0.75	S	Negative	Negative	-	-
27126	Staphylococcus aureus	MSSA	0.125	0.125	1	S	1	S	1.5	S	0.75	S	Negative	Positive	-	-
27141	Staphylococcus aureus	MSSA	0.25	0.125	1	S	1.5	S	1	S	0.75	S	Positive	Negative	-	-
27149	Staphylococcus aureus	MSSA	0.25	0.5	1	S	1.5	S	1	S	0.75	S	Positive	Negative	-	-
27166	Staphylococcus aureus	MSSA	0.125	0.125	1	S	2	S	1	S	0.5	S	Negative	Positive	-	-
27234	Staphylococcus aureus	MSSA	0.125	0.25	1	S	1.5	S	1.5	S	0.75	S	Positive	Negative	-	-
27258	Staphylococcus aureus	MSSA	0.25	0.125	1	S	1	S	2	S	0.5	S	Positive	Positive	-	-
24814	Staphylococcus aureus	hGISA	0.25	0.25	2	S	2	-	3	R (R> MIC 2 mg/l)	1.5	R (R> MIC 1 mg/l)	-	-	-	-
26155	Staphylococcus aureus	GISA	0.125	0.125	4	R (R> MIC 2 mg/l)	1.5	-	12	R	2	R	-	-	-	-
ATCC 29212	Enterococcus faecalis	Sensitive	0.25	0.06	1	S (S≤ MIC 4 mg/l)	2	S (S≤ MIC 4 mg/l)	0.5	S (S≤ MIC 2 mg/l)	1	S (S≤ MIC 4 mg/l)	-	-
NCTC 12201	Enterococcus faecalis	VRE	0.125	0.06	128	R (R> MIC 4 mg/l)	3	S	128	R (R> MIC 2 mg/l)	0.75	S	-	-	Positive
ATCC 51299	Enterococcus faecalis	VRE	0.25	0.25	8	R	3	S	0.75	S	1	S	-	-		Positive
ATCC 29213	Staphylococcus aureus	Sensitive	0.25	0.25	2	S (S≤ MIC 2 mg/l)	2	S	0.5	S (S≤ MIC 2 mg/l)	0.25	S (S≤ MIC 1 mg/l)	-	-
ATCC 700698	Staphylococcus aureus	hGISA	0.25	0.25	1	S	1.5	S	8	R (R> MIC 2 mg/l)	1	S	-	-
ATCC 700699	Staphylococcus aureus	GISA	0.125	0.125	8	R (R> MIC 2 mg/l)	1.5	S	8	R	3	R (R> MIC 1 mg/l)	-	-
			Color code: red for high values, orange/yellow for intermediate values and green for the lowest values		Vancomycin	Vancomycin int	Linezolid	Linezolid Int	Teicoplanin	Teic int	Daptomycin
VRE = vancomycin-resistant enterococci
MSSA = methicillin-sensitive S. aureus
S = sensisitve
R = resistant
VanA and vanB confermed by PCR. Positive = presence of the gene; Negative = absence of the gene
PVL = Panton–Valentine leukocidin
PVL-PCR= presence of pvl gene by PCR. Positive = presence of the gene; Negative = absence of the gene
Dtest = test for inducible clindamycin resistance. Negative = susceptible to clindamycin. Positive = inducible clindamycin resistance.

### Sheet: Table S3B
Table 3B. Current EUCAST breakpoints of the five known antibiotics used in this study
		S. aureus		E. faecalis
		Sensitive	Resistant	Sensitive	Resistant
	Vancomycin	MIC ≤ 2 mg/l	MIC > 2 mg/l	MIC ≤ 4 mg/l	MIC > 4 mg/l
	Linezolid	MIC ≤ 4 mg/l	MIC > 4 mg/l	MIC ≤ 4 mg/l	MIC > 4 mg/l
	Teicoplanin	MIC ≤ 2 mg/l	MIC > 2 mg/l	MIC ≤ 2 mg/l	MIC > 2 mg/l
	Daptomycin	MIC ≤ 1 mg/l	MIC > 1 mg/l	MIC ≤ 4 mg/l	MIC > 4 mg/l
